# Single-Cell ATAC-seq analysis via Network Refinement with peaks location information

**DOI:** 10.1101/2022.11.18.517159

**Authors:** Jiating Yu, Duanchen Sun, Zhichao Hou, Ling-Yun Wu

## Abstract

Single-cell ATAC-seq (scATAC-seq) data provided new insights into the elaboration of cellular heterogeneity and transcriptional regulation. However, scATAC-seq data posed challenges for data analysis because of its near binarization, high sparsity, and ultra-high dimensionality properties. Here we proposed a novel network diffusion-based method to comprehensively analyze scATAC-seq data, named **S**ingle-**C**ell **A**TAC-seq Analysis via Network **R**efinement with **P**eaks Location Information (SCARP). By modeling the prior probability of co-accessibility between adjacent peaks as a decreasing function of genomic distance, SCARP is the first scATAC-seq analysis method that utilizes the genomic information of peaks, which contributed to characterizing co-accessibility of peaks. SCARP used network to model the accessible relationships between cells and peaks, aggregated information with the diffusion method, and then performed dimensionality reduction to obtain low-dimensional cell embeddings as well as peak embeddings. We have demonstrated through sufficient experiments that SCARP facilitated superior analysis of scATAC-seq data. Specifically, SCARP exhibited outstanding cell clustering performance to better elucidate cell heterogeneity, and can be used to reveal new biologically significant cell subpopulations. SCARP was also instrumental in portraying co-accessibility relationships of accessible regions and providing new insight into transcriptional regulation, and those SCARP-derived genes were involved in some key KEGG pathways related to diseases. To sum up, our studies suggested that SCARP is a promising tool to comprehensively analyze the scATAC-seq data from a new perspective.
