## Supplementary Table 4 for "Single-Cell ATAC-seq analysis via Network Refinement with peaks location information"

### Sheet: Nodes
Network nodes information
commonName	Degree	isLinker	IsSingleNode
EP300	20	TRUE	FALSE
CAMK2A	9	TRUE	FALSE
AR	9	TRUE	FALSE
HIF1A	12	TRUE	FALSE
EGFR	14	TRUE	FALSE
PTPN12	2	FALSE	FALSE
PRKACA	12	TRUE	FALSE
MEF2C	13	FALSE	FALSE
MAPK1	16	TRUE	FALSE
ERBB2	12	TRUE	FALSE
MAPK3	15	TRUE	FALSE
HSPA8	6	TRUE	FALSE
MITF	6	FALSE	FALSE
YWHAZ	12	TRUE	FALSE
MIF	3	TRUE	FALSE
COPS5	8	TRUE	FALSE
CREB1	13	TRUE	FALSE
GATA3	9	TRUE	FALSE
YY1	6	TRUE	FALSE
LAMTOR2	3	TRUE	FALSE
UBB	9	TRUE	FALSE
PRKN	4	TRUE	FALSE
SYT11	1	FALSE	FALSE
HES1	5	FALSE	FALSE
PIK3C2A	2	FALSE	FALSE
NDUFV2	3	TRUE	FALSE
GTF2A1	6	TRUE	FALSE
AMOT	1	FALSE	FALSE
YAP1	7	TRUE	FALSE
TAF1	4	TRUE	FALSE
RASGRF1	3	FALSE	FALSE
COQ10B	1	FALSE	FALSE
STK17B	1	FALSE	FALSE
AKAP13	1	FALSE	FALSE
SOX10	3	FALSE	FALSE
CD55	5	FALSE	FALSE
TMEM115	2	FALSE	FALSE
STAT2	5	TRUE	FALSE
PCM1	2	TRUE	FALSE
TESK1	1	FALSE	FALSE
TGFBR2	4	FALSE	FALSE
METTL21A	1	FALSE	FALSE
TRIM69	2	FALSE	FALSE
CTBP2	3	FALSE	FALSE
USO1	4	TRUE	FALSE
GBE1	1	FALSE	FALSE
CCDC13	1	FALSE	FALSE
AQP3	1	FALSE	FALSE
ZNF426	1	FALSE	FALSE
CDC25C	3	FALSE	FALSE
STMN1	3	FALSE	FALSE
ONECUT1	2	FALSE	FALSE
SVIL	1	FALSE	FALSE
ROR1	1	FALSE	FALSE
ABL2	5	TRUE	FALSE
PNISR	1	FALSE	FALSE
DSTYK	1	FALSE	FALSE
ITFG2	1	FALSE	FALSE
INTS4	1	FALSE	FALSE
CELF2	1	FALSE	FALSE
FBXO38	1	FALSE	FALSE
KLHL41	1	FALSE	FALSE
MIR548AD	0	FALSE	TRUE
ZC3H6	0	FALSE	TRUE
METTL8	0	FALSE	TRUE
RBMS3	0	FALSE	TRUE
P4HTM	0	FALSE	TRUE
SLC10A7	0	FALSE	TRUE
ZCCHC24	0	FALSE	TRUE
SLC37A2	0	FALSE	TRUE
LTA4H	0	FALSE	TRUE
FAM227B	0	FALSE	TRUE
GSE1	0	FALSE	TRUE
SLC14A2	0	FALSE	TRUE
KIAA1191	0	FALSE	TRUE
KRTAP13-2	0	FALSE	TRUE
XPNPEP3	0	FALSE	TRUE

### Sheet: Edges
Network edges information
EDGE_TYPE	FI Annotation	FI Direction	FI Score	name
FI	PPrel: activation	->	1	CAMK2A (FI) EP300
FI	predicted	-	0.64	AR (FI) HIF1A
FI	predicted	-	0.64	CAMK2A (FI) EGFR
FI	catalyzed by; inhibited by	-	1	EGFR (FI) PTPN12
FI	PPrel: inhibited, indirect effect	|-	1	MEF2C (FI) PRKACA
FI	PPrel: activated by; PPrel: activated, indirect effect	<-	1	MAPK1 (FI) PRKACA
FI	PPrel: activation, indirect effect; PPrel: indirect effect	->	1	ERBB2 (FI) MAPK3
FI	complex; input	-	1	EGFR (FI) HSPA8
FI	predicted	-	0.64	MITF (FI) YWHAZ
FI	PPrel: activated by; PPrel: activated, indirect effect	<-	1	MAPK3 (FI) PRKACA
FI	predicted	-	0.99	COPS5 (FI) MIF
FI	PPrel: activated by; PPrel: activated by, phosphorylation; PPrel: activated, indirect effect; PPrel: activated, phosphorylation, indirect effect; activated by	<-	1	CREB1 (FI) MAPK1
FI	predicted	-	0.64	AR (FI) GATA3
FI	predicted	-	0.64	CREB1 (FI) YY1
FI	catalyze	->	1	EGFR (FI) HIF1A
FI	complex; input	-	1	LAMTOR2 (FI) MAPK3
FI	catalyze; complex; inhibit; input	-	1	EGFR (FI) UBB
FI	predicted	-	0.64	PRKN (FI) SYT11
FI	expression regulates	->	1	CREB1 (FI) ERBB2
FI	catalyze; complex; input	->	1	HIF1A (FI) UBB
FI	activate; inhibited by; input	|->	1	EP300 (FI) HES1
FI	complex; input	-	1	PIK3C2A (FI) UBB
FI	expression regulates	->	1	EP300 (FI) NDUFV2
FI	predicted	-	0.64	CREB1 (FI) GTF2A1
FI	PPrel: binding/association; activate; complex; input	->	1	AMOT (FI) YAP1
FI	PPrel: indirect effect	-	1	AR (FI) MAPK1
FI	complex; input	-	1	GTF2A1 (FI) TAF1
FI	activate; activated by	<->	1	ERBB2 (FI) PRKACA
FI	GErel: expression; expression regulates	->	1	CREB1 (FI) MITF
FI	complex; input	-	1	CAMK2A (FI) RASGRF1
FI	PPrel: inhibition; complex; input; reaction	-|	1	CREB1 (FI) EP300
FI	activate	->	1	CAMK2A (FI) MEF2C
FI	activate	->	1	COQ10B (FI) NDUFV2
FI	PPrel: indirect effect	-	1	AR (FI) MAPK3
FI	complex; input	-	1	GATA3 (FI) GTF2A1
FI	reaction	-	1	GATA3 (FI) MAPK3
FI	expression regulated by	<-	1	STK17B (FI) TAF1
FI	predicted	-	0.64	AKAP13 (FI) YWHAZ
FI	complex; input	-	1	HSPA8 (FI) UBB
FI	predicted	-	0.65	COPS5 (FI) MAPK1
FI	catalyzed by; inhibited by	-	1	ERBB2 (FI) PTPN12
FI	predicted	-	0.64	ERBB2 (FI) YWHAZ
FI	predicted	-	0.64	GATA3 (FI) HIF1A
FI	catalyze; complex; input	->	1	ERBB2 (FI) UBB
FI	complex; input	-	1	SOX10 (FI) YAP1
FI	predicted	-	0.64	MITF (FI) SOX10
FI	complex; input	-	1	CD55 (FI) TMEM115
FI	PPrel: activation, indirect effect; PPrel: activation, phosphorylation, indirect effect; PPrel: indirect effect; activated by	<->	1	EGFR (FI) MAPK3
FI	predicted	-	0.64	EGFR (FI) STAT2
FI	complex	-	1	PCM1 (FI) PRKACA
FI	PPrel: activation, indirect effect; PPrel: activation, phosphorylation, indirect effect; PPrel: indirect effect; activated by	<->	1	EGFR (FI) MAPK1
FI	reaction	-	1	EP300 (FI) YAP1
FI	predicted	-	0.64	TESK1 (FI) YY1
FI	inhibite	-|	1	HSPA8 (FI) PRKN
FI	catalyze; complex; input	->	1	TGFBR2 (FI) UBB
FI	catalyzed by	<-	1	HSPA8 (FI) METTL21A
FI	PPrel: binding/association; catalyze; catalyzed by; complex; inhibited by; input; reaction	->	1	EGFR (FI) ERBB2
FI	expression regulates	->	1	EP300 (FI) MAPK1
FI	catalyze; catalyzed by; complex; input	<->	1	TRIM69 (FI) UBB
FI	PPrel: inhibited by	|-	1	NDUFV2 (FI) PRKACA
FI	expression regulates	->	1	MEF2C (FI) YAP1
FI	PPrel: activation; PPrel: activation, phosphorylation	->	1	CAMK2A (FI) CREB1
FI	GErel: expression; reaction	->	1	MAPK3 (FI) MEF2C
FI	reaction	-	1	GTF2A1 (FI) MEF2C
FI	GErel: expression	->	1	MAPK1 (FI) MEF2C
FI	predicted	-	0.99	PRKN (FI) YWHAZ
FI	expression regulates	->	1	CTBP2 (FI) GATA3
FI	complex; input	-	1	CD55 (FI) USO1
FI	expression regulated by	<-	1	CD55 (FI) CREB1
FI	PPrel: activated by; PPrel: activated by, phosphorylation; PPrel: activated, indirect effect; PPrel: activated, phosphorylation, indirect effect; activated by	<-	1	CREB1 (FI) MAPK3
FI	expression regulated by	<-	1	GBE1 (FI) HIF1A
FI	predicted	-	0.61	HSPA8 (FI) USO1
FI	complex; input	-	1	COPS5 (FI) HIF1A
FI	PPrel: activation	->	1	EP300 (FI) STAT2
FI	GErel: expression by	<-	1	ERBB2 (FI) HES1
FI	predicted	-	0.64	CCDC13 (FI) PCM1
FI	GErel: expression	->	1	EP300 (FI) MITF
FI	predicted	-	0.64	EGFR (FI) YWHAZ
FI	expression regulated by	<-	1	AQP3 (FI) CREB1
FI	activated by	<-	1	AR (FI) EP300
FI	PPrel: activated by; catalyze; complex; input	<->	1	PRKN (FI) UBB
FI	PPrel: activation, indirect effect; PPrel: indirect effect	->	1	CAMK2A (FI) MAPK3
FI	PPrel: activation, indirect effect; PPrel: indirect effect	->	1	CAMK2A (FI) MAPK1
FI	PPrel: binding/association	-	1	YAP1 (FI) YWHAZ
FI	PPrel: activation, phosphorylation; reaction	->	1	MAPK3 (FI) MITF
FI	complex; input	-	1	LAMTOR2 (FI) MAPK1
FI	reaction	-	1	HES1 (FI) YY1
FI	complex; input	-	1	EP300 (FI) GTF2A1
FI	reaction	-	1	CREB1 (FI) MEF2C
FI	activate	->	1	PRKACA (FI) YWHAZ
FI	PPrel: inhibition, indirect effect	-|	1	ERBB2 (FI) HIF1A
FI	PPrel: activation, phosphorylation	->	1	PRKACA (FI) RASGRF1
FI	predicted	-	0.64	MEF2C (FI) YWHAZ
FI	PPrel: activated by; PPrel: activated by, phosphorylation; activated by; catalyzed by	<-	1	CREB1 (FI) PRKACA
FI	PPrel: activation, phosphorylation	->	1	MAPK1 (FI) MITF
FI	catalyze; catalyzed by; input; reaction	<->	1	MAPK1 (FI) MAPK3
FI	PPrel: activated by, phosphorylation	<-	1	HIF1A (FI) MAPK3
FI	PPrel: activated by, phosphorylation; catalyzed by	<-	1	HIF1A (FI) MAPK1
FI	expression regulated by	<-	1	MAPK1 (FI) TAF1
FI	activate; complex; input	->	1	EP300 (FI) YY1
FI	reaction	-	1	CAMK2A (FI) TGFBR2
FI	predicted	-	0.98	COPS5 (FI) YWHAZ
FI	GErel: expression	->	1	STAT2 (FI) ZNF426
FI	expression regulates	->	1	EP300 (FI) MEF2C
FI	reaction	-	1	MAPK3 (FI) RASGRF1
FI	ECrel: compound	-	1	AR (FI) PRKACA
FI	PPrel: inhibited by, phosphorylated by	|-	1	CDC25C (FI) PRKACA
FI	PPrel: phosphorylation	->	1	MAPK1 (FI) STMN1
FI	expression regulates	->	1	EP300 (FI) TGFBR2
FI	predicted	-	0.57	COPS5 (FI) STAT2
FI	PPrel: phosphorylation	->	1	MAPK3 (FI) STMN1
FI	expression regulates	->	1	CTBP2 (FI) ONECUT1
FI	input	-	1	GATA3 (FI) YY1
FI	reaction	-	1	AR (FI) SVIL
FI	complex; input	-	1	EGFR (FI) PIK3C2A
FI	predicted	-	0.64	EGFR (FI) ROR1
FI	predicted	-	0.64	ABL2 (FI) AR
FI	predicted	-	0.64	CTBP2 (FI) EP300
FI	predicted	-	0.99	PNISR (FI) USO1
FI	predicted	-	0.64	COPS5 (FI) MEF2C
FI	predicted	-	0.64	ABL2 (FI) ERBB2
FI	PPrel: binding/association; complex; input; reaction	-	1	EP300 (FI) HIF1A
FI	expression regulated by	<-	1	CD55 (FI) GATA3
FI	PPrel: binding/association; PPrel: dissociation; complex; input	-	1	CDC25C (FI) YWHAZ
FI	predicted	-	0.64	ABL2 (FI) EGFR
FI	predicted	-	0.64	DSTYK (FI) MIF
FI	expression regulated by	<-	1	GATA3 (FI) MEF2C
FI	complex; expression regulates; input	->	1	EP300 (FI) GATA3
FI	activated by; inhibit	<-|	1	HES1 (FI) ONECUT1
FI	activate; inhibit	-	1	ITFG2 (FI) LAMTOR2
FI	complex; inhibite; input	-|	1	EP300 (FI) UBB
FI	catalyze; complex; input	->	1	GTF2A1 (FI) INTS4
FI	PPrel: activated, indirect effect	<-	1	ABL2 (FI) CD55
FI	expression regulated by	<-	1	CELF2 (FI) MEF2C
FI	predicted	-	0.64	AR (FI) TAF1
FI	predicted	-	0.64	ABL2 (FI) FBXO38
FI	predicted	-	0.64	HIF1A (FI) YAP1
FI	PPrel: inhibition, phosphorylation	-|	1	CAMK2A (FI) CDC25C
FI	activated by	<-	1	COPS5 (FI) YY1
FI	expression regulates	->	1	EP300 (FI) TRIM69
FI	PPrel: activated by, phosphorylation; catalyzed by	<-	1	EP300 (FI) PRKACA
FI	predicted	-	0.64	ERBB2 (FI) STMN1
FI	PPrel: inhibited by; complex; input	|-	1	TGFBR2 (FI) YAP1
FI	predicted	-	0.63	MEF2C (FI) SOX10
FI	activate; catalyze; inhibited by	|->	1	EP300 (FI) HSPA8
FI	predicted	-	0.63	HES1 (FI) STAT2
FI	activate; activated by	<->	1	MAPK3 (FI) YWHAZ
FI	PPrel: activation, indirect effect; PPrel: indirect effect	->	1	ERBB2 (FI) MAPK1
FI	activate; activated by	<->	1	MAPK1 (FI) YWHAZ
FI	catalyze	->	1	COPS5 (FI) KLHL41
FI	reaction	-	1	CREB1 (FI) HIF1A
FI	complex; input	-	1	TMEM115 (FI) USO1
FI	predicted	-	0.64	EGFR (FI) MIF
