## Supplementary Table 5 for "Single-Cell ATAC-seq analysis via Network Refinement with peaks location information"

### Sheet: KEGG 
KEGG analysis results
	ID	Description	GeneRatio	BgRatio	pvalue	p.adjust	qvalue	geneID	Count
hsa04928	hsa04928	Parathyroid hormone synthesis, secretion and action	8/40	75/4535	1.92557e-07	3.65858e-05	1.54046e-05	EGFR/PRKACA/MEF2C/MAPK1/MAPK3/CREB1/GATA3/AKAP13	8
hsa05200	hsa05200	Pathways in cancer	14/40	333/4535	4.05725e-07	3.85439e-05	1.6229e-05	EP300/CAMK2A/AR/HIF1A/EGFR/PRKACA/MAPK1/ERBB2/MAPK3/MITF/HES1/STAT2/TGFBR2/CTBP2	14
hsa04916	hsa04916	Melanogenesis	7/40	62/4535	8.2704e-07	5.23792e-05	2.20544e-05	EP300/CAMK2A/PRKACA/MAPK1/MAPK3/MITF/CREB1	7
hsa05215	hsa05215	Prostate cancer	7/40	67/4535	1.41619e-06	6.7269e-05	2.83238e-05	EP300/AR/EGFR/MAPK1/ERBB2/MAPK3/CREB1	7
hsa04066	hsa04066	HIF-1 signaling pathway	7/40	71/4535	2.11066e-06	8.02052e-05	3.37706e-05	EP300/CAMK2A/HIF1A/EGFR/MAPK1/ERBB2/MAPK3	7
hsa04010	hsa04010	MAPK signaling pathway	10/40	185/4535	2.92071e-06	9.24891e-05	3.89428e-05	EGFR/PRKACA/MEF2C/MAPK1/ERBB2/MAPK3/HSPA8/RASGRF1/TGFBR2/STMN1	10
hsa04520	hsa04520	Adherens junction	6/40	55/4535	6.73195e-06	0.000182724	7.69366e-05	EP300/EGFR/MAPK1/ERBB2/MAPK3/TGFBR2	6
hsa04114	hsa04114	Oocyte meiosis	7/40	89/4535	9.7388e-06	0.000231297	9.7388e-05	CAMK2A/AR/PRKACA/MAPK1/MAPK3/YWHAZ/CDC25C	7
hsa04012	hsa04012	ErbB signaling pathway	6/40	66/4535	1.96489e-05	0.00041481	0.000174657	CAMK2A/EGFR/MAPK1/ERBB2/MAPK3/ABL2	6
hsa04380	hsa04380	Osteoclast differentiation	6/40	76/4535	4.4313e-05	0.000763915	0.000321649	MAPK1/MAPK3/MITF/CREB1/STAT2/TGFBR2	6
hsa05161	hsa05161	Hepatitis B	7/40	113/4535	4.67584e-05	0.000763915	0.000321649	EP300/MAPK1/MAPK3/YWHAZ/CREB1/STAT2/TGFBR2	7
hsa04720	hsa04720	Long-term potentiation	5/40	47/4535	4.82473e-05	0.000763915	0.000321649	EP300/CAMK2A/PRKACA/MAPK1/MAPK3	5
hsa04915	hsa04915	Estrogen signaling pathway	6/40	81/4535	6.3686e-05	0.00088707	0.000373503	EGFR/PRKACA/MAPK1/MAPK3/HSPA8/CREB1	6
hsa05230	hsa05230	Central carbon metabolism in cancer	5/40	50/4535	6.5363e-05	0.00088707	0.000373503	HIF1A/EGFR/MAPK1/ERBB2/MAPK3	5
hsa04926	hsa04926	Relaxin signaling pathway	6/40	85/4535	8.3628e-05	0.00105929	0.000446016	EGFR/PRKACA/MAPK1/MAPK3/CREB1/TGFBR2	6
hsa05205	hsa05205	Proteoglycans in cancer	7/40	127/4535	9.88321e-05	0.00114271	0.000481141	CAMK2A/HIF1A/EGFR/PRKACA/MAPK1/ERBB2/MAPK3	7
hsa04713	hsa04713	Circadian entrainment	5/40	56/4535	0.000113361	0.00114271	0.000481141	CAMK2A/PRKACA/MAPK1/MAPK3/CREB1	5
hsa05206	hsa05206	MicroRNAs in cancer	7/40	130/4535	0.000114596	0.00114271	0.000481141	EP300/EGFR/MAPK1/ERBB2/MAPK3/CDC25C/STMN1	7
hsa04921	hsa04921	Oxytocin signaling pathway	6/40	90/4535	0.000115256	0.00114271	0.000481141	CAMK2A/EGFR/PRKACA/MEF2C/MAPK1/MAPK3	6
hsa05167	hsa05167	Kaposi sarcoma-associated herpesvirus infection	7/40	131/4535	0.000120285	0.00114271	0.000481141	EP300/HIF1A/MAPK1/MAPK3/CREB1/UBB/STAT2	7
hsa05219	hsa05219	Bladder cancer	4/40	31/4535	0.000137568	0.00124466	0.000524069	EGFR/MAPK1/ERBB2/MAPK3	4
hsa04912	hsa04912	GnRH signaling pathway	5/40	62/4535	0.000184743	0.00152614	0.000642584	CAMK2A/EGFR/PRKACA/MAPK1/MAPK3	5
hsa05212	hsa05212	Pancreatic cancer	5/40	62/4535	0.000184743	0.00152614	0.000642584	EGFR/MAPK1/ERBB2/MAPK3/TGFBR2	5
hsa04934	hsa04934	Cushing syndrome	6/40	100/4535	0.000206817	0.0016331	0.000687622	CAMK2A/EGFR/PRKACA/MAPK1/MAPK3/CREB1	6
hsa04659	hsa04659	Th17 cell differentiation	5/40	64/4535	0.000214882	0.0016331	0.000687622	HIF1A/MAPK1/MAPK3/GATA3/TGFBR2	5
hsa04725	hsa04725	Cholinergic synapse	5/40	68/4535	0.000286293	0.00209214	0.000880902	CAMK2A/PRKACA/MAPK1/MAPK3/CREB1	5
hsa01522	hsa01522	Endocrine resistance	5/40	70/4535	0.000328138	0.00223695	0.000941875	EGFR/PRKACA/MAPK1/ERBB2/MAPK3	5
hsa05203	hsa05203	Viral carcinogenesis	7/40	154/4535	0.000329656	0.00223695	0.000941875	EP300/PRKACA/MAPK1/MAPK3/YWHAZ/CREB1/GTF2A1	7
hsa05165	hsa05165	Human papillomavirus infection	8/40	214/4535	0.000448112	0.00293591	0.00123617	EP300/EGFR/PRKACA/MAPK1/MAPK3/CREB1/HES1/STAT2	8
hsa05218	hsa05218	Melanoma	4/40	43/4535	0.000499929	0.00311786	0.00131278	EGFR/MAPK1/MAPK3/MITF	4
hsa04024	hsa04024	cAMP signaling pathway	6/40	118/4535	0.000508704	0.00311786	0.00131278	EP300/CAMK2A/PRKACA/MAPK1/MAPK3/CREB1	6
hsa05213	hsa05213	Endometrial cancer	4/40	44/4535	0.00054644	0.00324449	0.0013661	EGFR/MAPK1/ERBB2/MAPK3	4
hsa05207	hsa05207	Chemical carcinogenesis - receptor activation	6/40	124/4535	0.000663058	0.00381761	0.00160741	AR/EGFR/PRKACA/MAPK1/MAPK3/CREB1	6
hsa05214	hsa05214	Glioma	4/40	48/4535	0.000763596	0.00403582	0.00169929	CAMK2A/EGFR/MAPK1/MAPK3	4
hsa04261	hsa04261	Adrenergic signaling in cardiomyocytes	5/40	84/4535	0.000764682	0.00403582	0.00169929	CAMK2A/PRKACA/MAPK1/MAPK3/CREB1	5
hsa04935	hsa04935	Growth hormone synthesis, secretion and action	5/40	84/4535	0.000764682	0.00403582	0.00169929	EP300/PRKACA/MAPK1/MAPK3/CREB1	5
hsa05224	hsa05224	Breast cancer	5/40	87/4535	0.000897677	0.00460969	0.00194092	EGFR/MAPK1/ERBB2/MAPK3/HES1	5
hsa04919	hsa04919	Thyroid hormone signaling pathway	5/40	88/4535	0.000945632	0.00472816	0.0019908	EP300/HIF1A/PRKACA/MAPK1/MAPK3	5
hsa05226	hsa05226	Gastric cancer	5/40	89/4535	0.000995474	0.00484975	0.002042	EGFR/MAPK1/ERBB2/MAPK3/TGFBR2	5
hsa04014	hsa04014	Ras signaling pathway	6/40	135/4535	0.00103855	0.00493312	0.0020771	EGFR/PRKACA/MAPK1/MAPK3/RASGRF1/ABL2	6
hsa05152	hsa05152	Tuberculosis	5/40	92/4535	0.0011568	0.00536078	0.00225717	EP300/CAMK2A/MAPK1/MAPK3/CREB1	5
hsa05211	hsa05211	Renal cell carcinoma	4/40	54/4535	0.00119469	0.00540456	0.0022756	EP300/HIF1A/MAPK1/MAPK3	4
hsa01521	hsa01521	EGFR tyrosine kinase inhibitor resistance	4/40	55/4535	0.00128024	0.00565689	0.00238185	EGFR/MAPK1/ERBB2/MAPK3	4
hsa04068	hsa04068	FoxO signaling pathway	5/40	95/4535	0.00133681	0.00565871	0.00238262	EP300/EGFR/MAPK1/MAPK3/TGFBR2	5
hsa04540	hsa04540	Gap junction	4/40	56/4535	0.00137	0.00565871	0.00238262	EGFR/PRKACA/MAPK1/MAPK3	4
hsa05223	hsa05223	Non-small cell lung cancer	4/40	56/4535	0.00137	0.00565871	0.00238262	EGFR/MAPK1/ERBB2/MAPK3	4
hsa05208	hsa05208	Chemical carcinogenesis - reactive oxygen species	6/40	143/4535	0.00140172	0.00566654	0.00238591	HIF1A/EGFR/MAPK1/MAPK3/NDUFV2/ABL2	6
hsa04137	hsa04137	Mitophagy - animal	4/40	59/4535	0.00166563	0.00659314	0.00277606	HIF1A/MITF/UBB/PRKN	4
hsa05235	hsa05235	PD-L1 expression and PD-1 checkpoint pathway in cancer	4/40	60/4535	0.00177333	0.00679359	0.00286046	HIF1A/EGFR/MAPK1/MAPK3	4

### Sheet: molecular function
Go analysis results (molecular function)
	ID	Description	GeneRatio	BgRatio	pvalue	p.adjust	qvalue	geneID	Count
GO:0004672	GO:0004672	protein kinase activity	14/64	379/10031	8.13832e-08	1.33292e-05	8.15537e-06	CAMK2A/EGFR/PRKACA/PRKACA/MAPK1/ERBB2/MAPK3/TAF1/STK17B/AKAP13/TESK1/TGFBR2/ABL2/DSTYK	14
GO:0016773	GO:0016773	phosphotransferase activity, alcohol group as acceptor	15/64	452/10031	1.06034e-07	1.33292e-05	8.15537e-06	CAMK2A/EGFR/PRKACA/PRKACA/MAPK1/ERBB2/MAPK3/PIK3C2A/TAF1/STK17B/AKAP13/TESK1/TGFBR2/ABL2/DSTYK	15
GO:0004712	GO:0004712	protein serine/threonine/tyrosine kinase activity	6/64	38/10031	1.24961e-07	1.33292e-05	8.15537e-06	PRKACA/PRKACA/MAPK1/MAPK3/TESK1/DSTYK	6
GO:0016301	GO:0016301	kinase activity	15/64	488/10031	2.87035e-07	2.07175e-05	1.26759e-05	CAMK2A/EGFR/PRKACA/PRKACA/MAPK1/ERBB2/MAPK3/PIK3C2A/TAF1/STK17B/AKAP13/TESK1/TGFBR2/ABL2/DSTYK	15
GO:0140297	GO:0140297	DNA-binding transcription factor binding	12/64	299/10031	3.23712e-07	2.07175e-05	1.26759e-05	EP300/AR/HIF1A/MEF2C/YWHAZ/CREB1/HES1/GTF2A1/YAP1/TAF1/SOX10/CTBP2	12
GO:0004674	GO:0004674	protein serine/threonine kinase activity	11/64	280/10031	1.31583e-06	7.01776e-05	4.29376e-05	CAMK2A/EGFR/PRKACA/PRKACA/MAPK1/MAPK3/TAF1/STK17B/AKAP13/TESK1/TGFBR2	11
GO:0008134	GO:0008134	transcription factor binding	13/64	441/10031	3.24433e-06	0.000148312	9.07438e-05	EP300/AR/HIF1A/MEF2C/YWHAZ/CREB1/GATA3/HES1/GTF2A1/YAP1/TAF1/SOX10/CTBP2	13
GO:0044389	GO:0044389	ubiquitin-like protein ligase binding	10/64	252/10031	3.84778e-06	0.000153911	9.41693e-05	HIF1A/EGFR/PRKACA/PRKACA/HSPA8/YWHAZ/UBB/PRKN/SYT11/STAT2	10
GO:0004690	GO:0004690	cyclic nucleotide-dependent protein kinase activity	3/64	6/10031	4.88746e-06	0.000156399	9.56913e-05	PRKACA/PRKACA/AKAP13	3
GO:0004691	GO:0004691	cAMP-dependent protein kinase activity	3/64	6/10031	4.88746e-06	0.000156399	9.56913e-05	PRKACA/PRKACA/AKAP13	3
GO:0001216	GO:0001216	DNA-binding transcription activator activity	10/64	287/10031	1.21389e-05	0.000353132	0.000216061	EP300/AR/HIF1A/MEF2C/MITF/CREB1/GATA3/YY1/SOX10/ONECUT1	10
GO:0001223	GO:0001223	transcription coactivator binding	4/64	25/10031	1.72387e-05	0.000437421	0.000267632	EP300/AR/HIF1A/CREB1	4
GO:0031625	GO:0031625	ubiquitin protein ligase binding	9/64	238/10031	1.80984e-05	0.000437421	0.000267632	HIF1A/EGFR/PRKACA/PRKACA/HSPA8/YWHAZ/UBB/PRKN/SYT11	9
GO:0019199	GO:0019199	transmembrane receptor protein kinase activity	6/64	88/10031	1.91372e-05	0.000437421	0.000267632	EGFR/ERBB2/TESK1/TGFBR2/ABL2/DSTYK	6
GO:0070888	GO:0070888	E-box binding	4/64	30/10031	3.6463e-05	0.000777877	0.000475938	HIF1A/MITF/GATA3/HES1	4
GO:0050178	GO:0050178	phenylpyruvate tautomerase activity	2/64	2/10031	4.00752e-05	0.000801503	0.000490394	MIF/MIF	2
GO:0106310	GO:0106310	protein serine kinase activity	9/64	266/10031	4.35256e-05	0.000819305	0.000501285	CAMK2A/PRKACA/PRKACA/MAPK1/MAPK3/TAF1/STK17B/TESK1/DSTYK	9
GO:0001221	GO:0001221	transcription coregulator binding	5/64	65/10031	5.54886e-05	0.000986465	0.000603561	EP300/AR/HIF1A/CREB1/CTBP2	5
GO:0001228	GO:0001228	DNA-binding transcription activator activity, RNA polymerase II-specific	9/64	282/10031	6.85086e-05	0.00115383	0.000705961	AR/HIF1A/MEF2C/MITF/CREB1/GATA3/YY1/SOX10/ONECUT1	9
GO:0061629	GO:0061629	RNA polymerase II-specific DNA-binding transcription factor binding	8/64	230/10031	9.90045e-05	0.00158407	0.000969202	EP300/AR/HIF1A/CREB1/HES1/GTF2A1/TAF1/CTBP2	8
GO:0004167	GO:0004167	dopachrome isomerase activity	2/64	3/10031	0.00011973	0.00174131	0.0010654	MIF/MIF	2
GO:0016862	GO:0016862	intramolecular oxidoreductase activity, interconverting keto- and enol-groups	2/64	3/10031	0.00011973	0.00174131	0.0010654	MIF/MIF	2
GO:0004714	GO:0004714	transmembrane receptor protein tyrosine kinase activity	5/64	77/10031	0.000125156	0.00174131	0.0010654	EGFR/ERBB2/TESK1/ABL2/DSTYK	5
GO:0019901	GO:0019901	protein kinase binding	11/64	463/10031	0.000145413	0.00193884	0.00118626	HIF1A/EGFR/PRKACA/PRKACA/MAPK1/YWHAZ/PRKN/TESK1/TGFBR2/CTBP2/CDC25C	11
GO:0004713	GO:0004713	protein tyrosine kinase activity	5/64	83/10031	0.000178598	0.00228605	0.0013987	EGFR/ERBB2/TESK1/ABL2/DSTYK	5
GO:0019904	GO:0019904	protein domain specific binding	11/64	483/10031	0.000210659	0.00259273	0.00158634	AR/HIF1A/PTPN12/PRKACA/PRKACA/HSPA8/YWHAZ/GATA3/PRKN/HES1/CDC25C	11
GO:0031072	GO:0031072	heat shock protein binding	5/64	92/10031	0.000289476	0.00343082	0.00209912	HIF1A/HSPA8/CREB1/PRKN/METTL21A	5
GO:0001784	GO:0001784	phosphotyrosine residue binding	3/64	26/10031	0.000579993	0.00662849	0.00405559	MAPK1/MAPK3/ABL2	3
GO:0004679	GO:0004679	AMP-activated protein kinase activity	2/64	7/10031	0.000824394	0.00909676	0.00556578	PRKACA/PRKACA	2
GO:0003682	GO:0003682	chromatin binding	9/64	399/10031	0.000900711	0.00960758	0.00587832	EP300/AR/EGFR/MITF/YY1/YAP1/SOX10/CTBP2/ONECUT1	9
GO:0030544	GO:0030544	Hsp70 protein binding	3/64	34/10031	0.00128722	0.0132874	0.00812979	CREB1/PRKN/METTL21A	3
GO:0004707	GO:0004707	MAP kinase activity	2/64	9/10031	0.00140165	0.0140165	0.00857588	MAPK1/MAPK3	2
GO:0051018	GO:0051018	protein kinase A binding	3/64	37/10031	0.0016488	0.0150231	0.00919177	PRKACA/PRKACA/AKAP13	3
GO:0140296	GO:0140296	general transcription initiation factor binding	3/64	37/10031	0.0016488	0.0150231	0.00919177	AR/GTF2A1/TAF1	3
GO:0016863	GO:0016863	intramolecular oxidoreductase activity, transposing C=C bonds	2/64	10/10031	0.00174486	0.0150231	0.00919177	MIF/MIF	2
GO:0045309	GO:0045309	protein phosphorylated amino acid binding	3/64	38/10031	0.00178202	0.0150231	0.00919177	MAPK1/MAPK3/ABL2	3
GO:0038023	GO:0038023	signaling receptor activity	9/64	440/10031	0.00178399	0.0150231	0.00919177	AR/EGFR/ERBB2/AMOT/TESK1/TGFBR2/ROR1/ABL2/DSTYK	9
GO:0060089	GO:0060089	molecular transducer activity	9/64	440/10031	0.00178399	0.0150231	0.00919177	AR/EGFR/ERBB2/AMOT/TESK1/TGFBR2/ROR1/ABL2/DSTYK	9
GO:0042826	GO:0042826	histone deacetylase binding	4/64	87/10031	0.00225708	0.0185196	0.0113311	HIF1A/MEF2C/PRKN/HES1	4
GO:0031435	GO:0031435	mitogen-activated protein kinase kinase kinase binding	2/64	14/10031	0.00347093	0.0277675	0.0169893	MAPK1/TGFBR2	2
GO:0030145	GO:0030145	manganese ion binding	3/64	49/10031	0.00370272	0.0288993	0.0176818	PRKACA/PRKACA/ABL2	3
GO:0004708	GO:0004708	MAP kinase kinase activity	2/64	15/10031	0.00398851	0.0303886	0.018593	MAPK1/MAPK3	2
GO:0042056	GO:0042056	chemoattractant activity	2/64	16/10031	0.00453962	0.0322161	0.0197112	MIF/MIF	2
GO:0004888	GO:0004888	transmembrane signaling receptor activity	7/64	329/10031	0.00478471	0.0322161	0.0197112	EGFR/ERBB2/TESK1/TGFBR2/ROR1/ABL2/DSTYK	7
GO:0005126	GO:0005126	cytokine receptor binding	4/64	108/10031	0.0049193	0.0322161	0.0197112	MIF/MIF/GATA3/TGFBR2	4
GO:0002039	GO:0002039	p53 binding	3/64	56/10031	0.00539747	0.0322161	0.0197112	EP300/HIF1A/TAF1	3
GO:0008013	GO:0008013	beta-catenin binding	3/64	59/10031	0.00624481	0.0322161	0.0197112	EP300/AR/PRKN	3
GO:0003844	GO:0003844	1,4-alpha-glucan branching enzyme activity	1/64	1/10031	0.00638022	0.0322161	0.0197112	GBE1	1
GO:0005026	GO:0005026	transforming growth factor beta receptor activity, type II	1/64	1/10031	0.00638022	0.0322161	0.0197112	TGFBR2	1

### Sheet: cellular components
Go analysis results (cellular components)
	ID	Description	GeneRatio	BgRatio	pvalue	p.adjust	qvalue	geneID	Count
GO:0016607	GO:0016607	nuclear speck	10/65	313/10135	2.71032e-05	0.00330664	0.00238675	AR/HIF1A/PRKACA/PRKACA/MEF2C/PRKN/TRIM69/TRIM69/CDC25C/PNISR	10
GO:0045121	GO:0045121	membrane raft	8/65	199/10135	3.71283e-05	0.00330664	0.00238675	EGFR/PRKACA/PRKACA/MAPK1/MAPK3/LAMTOR2/CD55/TGFBR2	8
GO:0098857	GO:0098857	membrane microdomain	8/65	199/10135	3.71283e-05	0.00330664	0.00238675	EGFR/PRKACA/PRKACA/MAPK1/MAPK3/LAMTOR2/CD55/TGFBR2	8
GO:0048471	GO:0048471	perinuclear region of cytoplasm	12/65	492/10135	5.73454e-05	0.00330664	0.00238675	EGFR/PRKACA/PRKACA/ERBB2/HSPA8/COPS5/PRKN/SYT11/AKAP13/TESK1/USO1/CDC25C	12
GO:0031143	GO:0031143	pseudopodium	3/65	13/10135	6.87861e-05	0.00330664	0.00238675	MAPK1/MAPK3/KLHL41	3
GO:0044853	GO:0044853	plasma membrane raft	5/65	68/10135	7.08566e-05	0.00330664	0.00238675	PRKACA/PRKACA/MAPK1/MAPK3/TGFBR2	5
GO:0098684	GO:0098684	photoreceptor ribbon synapse	2/65	3/10135	0.000121006	0.00484023	0.0034937	HSPA8/CTBP2	2
GO:0097470	GO:0097470	ribbon synapse	2/65	4/10135	0.000241009	0.00843531	0.00608865	HSPA8/CTBP2	2
GO:0005667	GO:0005667	transcription regulator complex	8/65	292/10135	0.0005229	0.016268	0.0117423	EP300/HIF1A/CREB1/YY1/GTF2A1/YAP1/TAF1/CTBP2	8
GO:0005952	GO:0005952	cAMP-dependent protein kinase complex	2/65	7/10135	0.000833099	0.0212062	0.0153067	PRKACA/PRKACA	2
GO:0099523	GO:0099523	presynaptic cytosol	2/65	7/10135	0.000833099	0.0212062	0.0153067	HSPA8/CTBP2	2
GO:0101002	GO:0101002	ficolin-1-rich granule	5/65	129/10135	0.00138603	0.0323408	0.0233437	MAPK1/HSPA8/MIF/MIF/CD55	5
GO:0090575	GO:0090575	RNA polymerase II transcription regulator complex	5/65	135/10135	0.0016953	0.0365141	0.026356	HIF1A/CREB1/GTF2A1/YAP1/TAF1	5
GO:0098794	GO:0098794	postsynapse	8/65	364/10135	0.00216276	0.0432553	0.0312219	CAMK2A/PRKACA/PRKACA/MEF2C/MAPK1/HSPA8/PRKN/SYT11	8
GO:0048786	GO:0048786	presynaptic active zone	3/65	42/10135	0.00241806	0.0451372	0.0325802	SYT11/CTBP2/PNISR	3
GO:0098793	GO:0098793	presynapse	7/65	303/10135	0.00314112	0.0503508	0.0363435	HSPA8/COPS5/PRKN/SYT11/CTBP2/ROR1/PNISR	7
GO:0005925	GO:0005925	focal adhesion	7/65	305/10135	0.00325786	0.0503508	0.0363435	EGFR/PTPN12/MAPK1/MAPK3/HSPA8/YWHAZ/SVIL	7
GO:0030055	GO:0030055	cell-substrate junction	7/65	307/10135	0.0033779	0.0503508	0.0363435	EGFR/PTPN12/MAPK1/MAPK3/HSPA8/YWHAZ/SVIL	7
GO:1904813	GO:1904813	ficolin-1-rich granule lumen	4/65	97/10135	0.00341666	0.0503508	0.0363435	MAPK1/HSPA8/MIF/MIF	4
GO:0015629	GO:0015629	actin cytoskeleton	7/65	311/10135	0.00362813	0.0507939	0.0366632	PTPN12/AMOT/STK17B/AKAP13/SVIL/ROR1/ABL2	7
GO:0099522	GO:0099522	cytosolic region	2/65	15/10135	0.00402987	0.0537316	0.0387837	HSPA8/CTBP2	2
GO:0005901	GO:0005901	caveola	3/65	52/10135	0.00444782	0.0566071	0.0408592	MAPK1/MAPK3/TGFBR2	3
GO:0043197	GO:0043197	dendritic spine	4/65	106/10135	0.00469295	0.0566071	0.0408592	CAMK2A/PRKACA/PRKACA/SYT11	4
GO:0044309	GO:0044309	neuron spine	4/65	107/10135	0.00485203	0.0566071	0.0408592	CAMK2A/PRKACA/PRKACA/SYT11	4
GO:0097489	GO:0097489	multivesicular body, internal vesicle lumen	1/65	1/10135	0.00641342	0.0691663	0.0499245	EGFR	1
GO:0002102	GO:0002102	podosome	2/65	19/10135	0.0064555	0.0691663	0.0499245	PTPN12/SVIL	2
GO:0009986	GO:0009986	cell surface	7/65	348/10135	0.00666961	0.0691663	0.0499245	EGFR/MIF/MIF/AMOT/CD55/TGFBR2/ROR1	7
GO:0043679	GO:0043679	axon terminus	3/65	64/10135	0.00794068	0.0755493	0.0545319	HSPA8/SYT11/ROR1	3
GO:0099568	GO:0099568	cytoplasmic region	5/65	195/10135	0.00813612	0.0755493	0.0545319	HIF1A/PRKACA/PRKACA/MAPK1/CTBP2	5
GO:0031983	GO:0031983	vesicle lumen	5/65	196/10135	0.0083085	0.0755493	0.0545319	EGFR/MAPK1/HSPA8/MIF/MIF	5
GO:0030662	GO:0030662	coated vesicle membrane	4/65	125/10135	0.00836439	0.0755493	0.0545319	EGFR/HSPA8/SYT11/USO1	4
GO:0016323	GO:0016323	basolateral plasma membrane	4/65	128/10135	0.00907709	0.0763844	0.0551346	EGFR/ERBB2/AQP3/DSTYK	4
GO:0005770	GO:0005770	late endosome	5/65	201/10135	0.00920868	0.0763844	0.0551346	EGFR/MAPK1/MAPK3/HSPA8/LAMTOR2	5
GO:0030136	GO:0030136	clathrin-coated vesicle	4/65	130/10135	0.00957364	0.0763844	0.0551346	EGFR/HSPA8/SYT11/PIK3C2A	4
GO:0030139	GO:0030139	endocytic vesicle	5/65	204/10135	0.00978008	0.0763844	0.0551346	CAMK2A/EGFR/UBB/SYT11/AMOT	5
GO:0030665	GO:0030665	clathrin-coated vesicle membrane	3/65	71/10135	0.0105532	0.0763844	0.0551346	EGFR/HSPA8/SYT11	3
GO:0099572	GO:0099572	postsynaptic specialization	5/65	213/10135	0.0116404	0.0763844	0.0551346	CAMK2A/MAPK1/HSPA8/PRKN/SYT11	5
GO:0030135	GO:0030135	coated vesicle	5/65	215/10135	0.0120845	0.0763844	0.0551346	EGFR/HSPA8/SYT11/PIK3C2A/USO1	5
GO:0009925	GO:0009925	basal plasma membrane	4/65	141/10135	0.0126219	0.0763844	0.0551346	EGFR/ERBB2/AQP3/DSTYK	4

### Sheet: biological process
Go analysis results (biological process)
	ID	Description	GeneRatio	BgRatio	pvalue	p.adjust	qvalue	geneID	Count
GO:0007507	GO:0007507	heart development	15/64	349/9762	4.78771e-09	1.45786e-05	7.30252e-06	EP300/HIF1A/EGFR/MEF2C/MAPK1/ERBB2/MAPK3/CREB1/GATA3/YY1/HES1/NDUFV2/YAP1/AKAP13/TGFBR2	15
GO:0070665	GO:0070665	positive regulation of leukocyte proliferation	8/64	72/9762	1.8716e-08	2.42859e-05	1.2165e-05	MEF2C/MAPK1/MAPK3/MIF/MIF/HES1/CD55/TGFBR2	8
GO:0030324	GO:0030324	lung development	9/64	106/9762	2.49522e-08	2.42859e-05	1.2165e-05	EP300/EGFR/MAPK1/MAPK3/YWHAZ/CREB1/HES1/YAP1/TGFBR2	9
GO:0030323	GO:0030323	respiratory tube development	9/64	109/9762	3.19027e-08	2.42859e-05	1.2165e-05	EP300/EGFR/MAPK1/MAPK3/YWHAZ/CREB1/HES1/YAP1/TGFBR2	9
GO:0070663	GO:0070663	regulation of leukocyte proliferation	9/64	112/9762	4.04899e-08	2.46583e-05	1.23515e-05	MEF2C/MAPK1/ERBB2/MAPK3/MIF/MIF/HES1/CD55/TGFBR2	9
GO:0043408	GO:0043408	regulation of MAPK cascade	14/64	364/9762	6.87151e-08	3.10801e-05	1.55683e-05	AR/EGFR/MAPK1/ERBB2/MAPK3/YWHAZ/MIF/MIF/COPS5/LAMTOR2/PRKN/AKAP13/ROR1/DSTYK	14
GO:0000165	GO:0000165	MAPK cascade	15/64	427/9762	7.14486e-08	3.10801e-05	1.55683e-05	AR/EGFR/MEF2C/MAPK1/ERBB2/MAPK3/YWHAZ/MIF/MIF/COPS5/LAMTOR2/PRKN/AKAP13/ROR1/DSTYK	15
GO:0060541	GO:0060541	respiratory system development	9/64	125/9762	1.05433e-07	4.01306e-05	2.01017e-05	EP300/EGFR/MAPK1/MAPK3/YWHAZ/CREB1/HES1/YAP1/TGFBR2	9
GO:0048645	GO:0048645	animal organ formation	6/64	37/9762	1.23966e-07	4.09344e-05	2.05043e-05	AR/MEF2C/MAPK1/MAPK3/HES1/TGFBR2	6
GO:0014706	GO:0014706	striated muscle tissue development	11/64	217/9762	1.34432e-07	4.09344e-05	2.05043e-05	EP300/MEF2C/MAPK1/CREB1/YY1/NDUFV2/YAP1/AKAP13/TGFBR2/SVIL/KLHL41	11
GO:0070848	GO:0070848	response to growth factor	14/64	396/9762	1.94926e-07	5.3959e-05	2.70285e-05	EP300/HIF1A/EGFR/PTPN12/MEF2C/MAPK1/ERBB2/MAPK3/CREB1/GATA3/HES1/TGFBR2/ONECUT1/DSTYK	14
GO:0060537	GO:0060537	muscle tissue development	11/64	231/9762	2.5312e-07	6.42292e-05	3.21729e-05	EP300/MEF2C/MAPK1/CREB1/YY1/NDUFV2/YAP1/AKAP13/TGFBR2/SVIL/KLHL41	11
GO:0070661	GO:0070661	leukocyte proliferation	9/64	145/9762	3.77317e-07	8.70116e-05	4.35848e-05	MEF2C/MAPK1/ERBB2/MAPK3/MIF/MIF/HES1/CD55/TGFBR2	9
GO:0007611	GO:0007611	learning or memory	9/64	146/9762	4.00053e-07	8.70116e-05	4.35848e-05	EP300/HIF1A/EGFR/MEF2C/MAPK1/CREB1/PRKN/SYT11/RASGRF1	9
GO:0051093	GO:0051093	negative regulation of developmental process	15/64	492/9762	4.50323e-07	9.14156e-05	4.57908e-05	HIF1A/EGFR/MAPK1/ERBB2/MIF/MIF/GATA3/YY1/PRKN/HES1/AMOT/YAP1/SOX10/PCM1/TGFBR2	15
GO:0046777	GO:0046777	protein autophosphorylation	9/64	156/9762	7.01423e-07	0.00013349	6.68659e-05	CAMK2A/EGFR/PRKACA/PRKACA/ERBB2/MAPK3/TAF1/STK17B/TESK1	9
GO:0071363	GO:0071363	cellular response to growth factor stimulus	13/64	379/9762	8.05514e-07	0.000139705	6.99793e-05	EP300/HIF1A/EGFR/PTPN12/MEF2C/ERBB2/MAPK3/CREB1/GATA3/HES1/TGFBR2/ONECUT1/DSTYK	13
GO:0018108	GO:0018108	peptidyl-tyrosine phosphorylation	10/64	207/9762	8.25842e-07	0.000139705	6.99793e-05	EGFR/ERBB2/MAPK3/MIF/MIF/HES1/TESK1/ROR1/ABL2/DSTYK	10
GO:0048589	GO:0048589	developmental growth	13/64	383/9762	9.07047e-07	0.000142216	7.12372e-05	EP300/AR/PTPN12/MEF2C/MAPK1/CREB1/GATA3/YY1/PRKN/YAP1/AKAP13/SOX10/TGFBR2	13
GO:0018212	GO:0018212	peptidyl-tyrosine modification	10/64	210/9762	9.42193e-07	0.000142216	7.12372e-05	EGFR/ERBB2/MAPK3/MIF/MIF/HES1/TESK1/ROR1/ABL2/DSTYK	10
GO:0055017	GO:0055017	cardiac muscle tissue growth	6/64	52/9762	1.00556e-06	0.000142216	7.12372e-05	MEF2C/MAPK1/YY1/YAP1/AKAP13/TGFBR2	6
GO:0018105	GO:0018105	peptidyl-serine phosphorylation	10/64	212/9762	1.02751e-06	0.000142216	7.12372e-05	CAMK2A/EGFR/PRKACA/PRKACA/MAPK1/MAPK3/MIF/MIF/TAF1/TGFBR2	10
GO:0010758	GO:0010758	regulation of macrophage chemotaxis	4/64	13/9762	1.1492e-06	0.000151914	7.60951e-05	MAPK1/MAPK3/MIF/MIF	4
GO:0048732	GO:0048732	gland development	11/64	270/9762	1.19736e-06	0.000151914	7.60951e-05	AR/HIF1A/EGFR/MAPK1/MAPK3/CREB1/GATA3/HES1/SOX10/TGFBR2/ONECUT1	11
GO:0035051	GO:0035051	cardiocyte differentiation	7/64	87/9762	1.43999e-06	0.000159486	7.9888e-05	EGFR/MEF2C/MAPK1/MAPK3/YY1/HES1/AKAP13	7
GO:0042327	GO:0042327	positive regulation of phosphorylation	14/64	469/9762	1.50531e-06	0.000159486	7.9888e-05	AR/HIF1A/EGFR/MAPK1/ERBB2/MAPK3/MIF/MIF/HES1/AKAP13/TESK1/TGFBR2/ROR1/DSTYK	14
GO:0050890	GO:0050890	cognition	9/64	171/9762	1.51563e-06	0.000159486	7.9888e-05	EP300/HIF1A/EGFR/MEF2C/MAPK1/CREB1/PRKN/SYT11/RASGRF1	9
GO:0002684	GO:0002684	positive regulation of immune system process	13/64	402/9762	1.56327e-06	0.000159486	7.9888e-05	EP300/MEF2C/MAPK1/MAPK3/MIF/MIF/CREB1/GATA3/HES1/CD55/TGFBR2/AQP3/FBXO38	13
GO:0018209	GO:0018209	peptidyl-serine modification	10/64	222/9762	1.56351e-06	0.000159486	7.9888e-05	CAMK2A/EGFR/PRKACA/PRKACA/MAPK1/MAPK3/MIF/MIF/TAF1/TGFBR2	10
GO:0060419	GO:0060419	heart growth	6/64	56/9762	1.5713e-06	0.000159486	7.9888e-05	MEF2C/MAPK1/YY1/YAP1/AKAP13/TGFBR2	6
GO:0048738	GO:0048738	cardiac muscle tissue development	8/64	129/9762	1.77935e-06	0.000174778	8.75475e-05	MEF2C/MAPK1/CREB1/YY1/NDUFV2/YAP1/AKAP13/TGFBR2	8
GO:0048246	GO:0048246	macrophage chemotaxis	4/64	15/9762	2.17242e-06	0.000190486	9.54161e-05	MAPK1/MAPK3/MIF/MIF	4
GO:0048598	GO:0048598	embryonic morphogenesis	12/64	349/9762	2.21669e-06	0.000190486	9.54161e-05	AR/HIF1A/PRKACA/PRKACA/MEF2C/MAPK1/MAPK3/GATA3/HES1/AMOT/YAP1/TGFBR2	12
GO:0060485	GO:0060485	mesenchyme development	9/64	179/9762	2.21687e-06	0.000190486	9.54161e-05	HIF1A/MEF2C/MAPK1/MAPK3/GATA3/HES1/YAP1/SOX10/TGFBR2	9
GO:0035239	GO:0035239	tube morphogenesis	14/64	485/9762	2.23849e-06	0.000190486	9.54161e-05	AR/HIF1A/PRKACA/PRKACA/MEF2C/ERBB2/YWHAZ/GATA3/HES1/PIK3C2A/AMOT/YAP1/SOX10/TGFBR2	14
GO:0002009	GO:0002009	morphogenesis of an epithelium	11/64	288/9762	2.25206e-06	0.000190486	9.54161e-05	AR/HIF1A/PRKACA/PRKACA/MEF2C/GATA3/HES1/YAP1/SOX10/TGFBR2/ROR1	11
GO:0071374	GO:0071374	cellular response to parathyroid hormone stimulus	3/64	5/9762	2.66286e-06	0.000219146	0.000109772	PRKACA/PRKACA/MEF2C	3
GO:1905521	GO:1905521	regulation of macrophage migration	4/64	16/9762	2.88233e-06	0.000230966	0.000115692	MAPK1/MAPK3/MIF/MIF	4
GO:0060562	GO:0060562	epithelial tube morphogenesis	9/64	186/9762	3.04442e-06	0.000233046	0.000116734	AR/HIF1A/PRKACA/PRKACA/MEF2C/GATA3/HES1/YAP1/TGFBR2	9
GO:0071407	GO:0071407	cellular response to organic cyclic compound	12/64	360/9762	3.06136e-06	0.000233046	0.000116734	EP300/AR/EGFR/PRKACA/PRKACA/MEF2C/MAPK1/MAPK3/PRKN/YAP1/TAF1/SOX10	12
GO:0014033	GO:0014033	neural crest cell differentiation	6/64	63/9762	3.1728e-06	0.000235639	0.000118033	HIF1A/MEF2C/MAPK1/MAPK3/HES1/SOX10	6
GO:0043410	GO:0043410	positive regulation of MAPK cascade	10/64	242/9762	3.40335e-06	0.000241054	0.000120746	AR/EGFR/ERBB2/MAPK3/MIF/MIF/LAMTOR2/AKAP13/ROR1/DSTYK	10
GO:0035265	GO:0035265	organ growth	7/64	99/9762	3.44968e-06	0.000241054	0.000120746	AR/MEF2C/MAPK1/YY1/YAP1/AKAP13/TGFBR2	7
GO:0050671	GO:0050671	positive regulation of lymphocyte proliferation	6/64	64/9762	3.48321e-06	0.000241054	0.000120746	MEF2C/MIF/MIF/HES1/CD55/TGFBR2	6
GO:0032946	GO:0032946	positive regulation of mononuclear cell proliferation	6/64	65/9762	3.8179e-06	0.000258345	0.000129407	MEF2C/MIF/MIF/HES1/CD55/TGFBR2	6
GO:0046649	GO:0046649	lymphocyte activation	12/64	369/9762	3.95249e-06	0.000261637	0.000131056	EP300/MEF2C/ERBB2/MIF/MIF/GATA3/YY1/HES1/CD55/TGFBR2/ONECUT1/ITFG2	12
GO:0032870	GO:0032870	cellular response to hormone stimulus	12/64	371/9762	4.17914e-06	0.000267319	0.000133902	EP300/CAMK2A/AR/EGFR/PRKACA/PRKACA/MEF2C/CREB1/PIK3C2A/YAP1/SOX10/USO1	12
GO:0050670	GO:0050670	regulation of lymphocyte proliferation	7/64	102/9762	4.2139e-06	0.000267319	0.000133902	MEF2C/ERBB2/MIF/MIF/HES1/CD55/TGFBR2	7
GO:0055021	GO:0055021	regulation of cardiac muscle tissue growth	5/64	38/9762	4.39e-06	0.000268387	0.000134437	MEF2C/MAPK1/YY1/YAP1/TGFBR2	5
